# Lineage-Specific Venom Gene Expression Shapes Chemical Diversity in Cephalopods

**DOI:** 10.64898/2026.04.09.716377

**Authors:** Praveena Naidu, José Ramón Pardos-Blas, Saurabh Attarde, Favour Achimba, Benjamin-Florian Hempel, Ioana Clotea, Belkes Stambouli, Kim N. Kirchhoff, Melvin Williams, Jennifer McCarthy-Taylor, Mariam Gelashvili, David Sharer, Afeeda Ali, Beatrix Ueberheide, Caroline B. Albertin, Mandë Holford

**Affiliations:** Graduate Center, Programs in Biology, Biochemistry, Chemistry, City University of New York, New York, New York, USA; Department of Chemistry and Biochemistry, City University of New York, Hunter College, Belfer Research Building, New York, New York, USA; The Department of Organismic and Evolutionary Biology, Harvard University, Cambridge, Massachusetts, USA; Veterinary Centre for Resistance Research, Freie Universität Berlin, Berlin, Germany; NYU Langone Health, New York, New York, USA; Marine Biological Laboratory, Woods Hole, MA 02543, USA; Harvard Museum of Comparative Zoology, Cambridge, Massachusetts, USA

**Author notes:** These authors contributed equally (Praveena Naidu, José Ramón Pardos-Blas).

## Abstract

Animal venoms represent a major source of chemical novelty, yet how venom compounds originate, diversify, and are maintained across deep evolutionary timescales remains poorly understood. This gap is especially pronounced in cephalopods, which evolved venom systems used in predation, defense, and sexual competition, but whose venom genetic architectures, secretory cell types, and venom-producing glands remain largely unexplored. To date, only a single cephalopod venom compound with confirmed paralytic activity and a known primary sequence, SE-CTX from the golden cuttlefish *Acanthosepion esculentum*, has been described. Here, we reconstruct the evolutionary history, molecular diversity, and glandular localization of SE-CTX–like proteins using a multimodal approach. We identify 29 homologs across 20 squid and cuttlefish species and define a previously unrecognized venom gene family, which we name *deca-ctx*, specific to decapodiform cephalopods (squids and cuttlefish). Phylogenetic analyses reveal a single origin of *deca-ctx* followed by gene duplication and lineage-specific diversification, indicating long-term retention of this venom gene. Predicted DECA-CTX protein structures were separated into two clusters and 20 singletons highlighting potentially extensive structural diversity within a single cephalopod venom gene family. Proteomic analysis confirms expression of five DECA-CTX proteins across three species. Our imaging and histological analyses localize *deca-ctx* expression to specialized secretory cells within squid and cuttlefish venom glands. Together, these findings reposition SE-CTX as part of an evolutionarily and chemically diverse venom system, rather than an isolated venom protein, and establish cephalopods as a key lineage for investigating how new venom genes arise, diversify, and are integrated into functional venom arsenals.
