## Supplemental file 1 for "Lineage-Specific Venom Gene Expression Shapes Chemical Diversity in Cephalopods"

### Sheet: Hoja1
Supplementary table XX: Different domains and motifs found by InterProScan. Colours show characteristic domains of SE-cephalotoxin: EGF-like (light green), LDL-receptor class A (magenta), TSP type-1 (light blue), Sushi (light orange).
		EGF-like domain profile.	EGF-like domain signature 1.	EGF-like domain signature 2.	EGF-like domain	EGF-LIKE DOMAIN-CONTAINING PROTEIN	LDL-receptor class A (LDLRA) domain profile.	LDL-receptor class A (LDLRA) domain signature.	LDL receptor-like module	LDLa_2	LDLa	Low density lipoprotein (LDL) receptor signature	Thrombospondin type-1 (TSP1) repeat profile.	TSP-1 type 1 repeat	Sushi/CCP/SCR domain profile.	LOW-DENSITY LIPOPROTEIN RECEPTOR-RELATED	Laminin	Low-density lipoprotein receptor domain class A	Thrombospondin type 1 domain	EGF/Laminin	TSP1_2	Coil	consensus disorder prediction	Region of a membrane-bound protein predicted to be outside the membrane, in the extracellular region.	RICIN B-TYPE LECTIN DOMAIN-CONTAINING PROTEIN	SignalP-noTM	Signal peptide region	Hydrophobic region of a signal peptide.	C-terminal region of a signal peptide.	N-terminal region of a signal peptide.	SignalP-TM	Immunoglobulin	EGF_CA	Region of a membrane-bound protein predicted to be outside the membrane, in the cytoplasm.	semaphorin-5A isoform X1	Region of a membrane-bound protein predicted to be embedded in the membrane.	COMPLEMENT COMPONENT C6	EGF_Lam	PROPERDIN	egf_5	ADAMTS A DISINTEGRIN AND METALLOPROTEASE WITH THROMBOSPONDIN MOTIFS PROTEASE	CCP_2
CTX_EBER	Euprymna berryi	X	X				X	X	X	X	X		X	X	X		X		X	X	X	X		X									X	X	X	X
CTX_EPAR	Eumandya parva	X	X				X	X	X	X	X		X	X			X		X	X	X	X		X		X	X	X	X	X					X		X	X
CTX_ESCO	Euprymna scolopes	X	X	X			X	X	X	X	X		X	X		X	X		X	X	X	X											X		X					X
CTX_IHAL	Idiosepuis hallami	X	X				X	X	X	X	X		X	X			X		X	X	X	X		X		X	X	X	X	X								X	X
CTX_OROB_PARTIAL	Onykia robusta	X	X														X			X
CTX_SATL	Sepiola atlantica	X	X				X	X	X	X	X		X	X		X			X	X	X	X		X		X	X	X	X	X						X		X
CTX_TRHO	Thysanoteuthis rhombus	X	X				X	X	X		X		X	X			X		X	X	X	X	X	X										X		X					X
CTX_WSCI_PARTIAL	Watasenia scintillans	X	X										X	X			X		X	X	X	X																		X
CTX1_DPEA	Doryteuthis pealeii	X	X				X	X	X	X	X		X	X			X		X	X	X	X		X		X	X	X	X	X								X	X
CTX1_SBAN	Sepia bandensis	X	X				X	X	X	X	X		X	X					X	X	X			X	X	X	X	X	X	X	X					X		X
CTX1_SEPES	Sepia esculenta	X	X				X	X	X	X	X		X	X	X				X	X	X	X		X	X	X	X	X	X	X	X					X
CTX1_SLES	Sepioteuthis lessoniana	X	X				X		X	X	X		X	X			X		X	X	X	X		X	X	X	X	X	X	X
CTX1_SLYC	Sepia lycidas	X	X				X	X	X	X	X		X	X	X			X	X	X	X			X		X	X	X	X	X	X						X
CTX1_SOFF_PARTIAL	Sepia officinalis																							X	X	X	X	X	X	X	X					X
CTX1_SPHAR	Sepia pharaonis	X	X				X	X	X	X	X		X	X	X			X	X	X	X	X		X		X	X	X	X	X	X					X	X	X
CTX1_XNOT2	Xipholeptos notoides	X	X				X	X	X	X	X		X	X			X		X	X	X	X		X		X	X	X	X	X							X
CTX2_DPEA	Doryteuthis pealeii	X	X				X	X	X	X	X		X	X			X		X	X	X	X		X		X	X	X	X	X									X
CTX2_SBAN	Sepia bandensis	X	X														X			X		X		X		X	X	X	X	X			X
CTX2_SEPES	Sepia esculenta	X	X				X	X			X		X	X			X		X	X	X	X	X	X		X	X	X	X	X									X
CTX2_SLES	Sepioteuthis lessoniana	X	X				X	X	X	X	X		X	X					X	X	X	X		X		X	X	X	X	X									X
CTX2_SLYC	Sepia lycidas	X	X				X	X	X		X		X	X			X		X	X	X	X		X		X	X	X	X	X									X
CTX2_SOFF	Sepia officinalis	X	X				X	X	X	X	X		X	X			X		X	X	X	X		X		X	X	X	X	X									X
CTX2_SPHAR	Sepia pharaonis	X	X				X	X			X		X	X			X		X	X	X	X	X	X		X	X	X	X	X									X
CTX2_XNOT1	Xipholeptos notoides	X	X				X	X	X	X			X	X			X		X	X	X			X		X	X	X	X	X	X								X
XM_015916841.1	Acropora digitifera	X	X	X	X	X	X	X	X	X	X	X	X	X			X	X	X	X	X	X		X		X	X	X	X	X			X							X		X
XM_020771869.1	Orbicella faveolata	X	X				X	X	X	X	X		X	X			X	X	X	X	X	X		X	X	X	X	X	X	X
XM_022927003.1	Stylophora pistillata	X	X				X	X	X	X	X		X	X				X	X	X	X	X		X	X	X	X	X	X	X
XM_027374882.1	Penaeus vannamei	X	X				X		X	X	X		X	X				X	X	X	X	X	X	X		X								X		X
XM_027374892.1	Penaeus vannamei	X	X				X	X	X	X	X		X	X				X	X	X	X	X	X	X										X		X	X
XM_029346299.2	Acropora millepora	X	X	X	X		X	X	X	X	X		X	X			X	X		X	X	X		X	X	X	X	X	X	X	X
XM_031700628.1	Actinia tenebrosa	X	X				X	X	X	X	X		X	X				X		X		X				X
XM_031712274.1	Actinia tenebrosa	X	X				X	X	X	X	X		X	X				X		X		X
XM_042335925.1	Callorhinchus milii	X	X				X	X		X	X		X					X	X		X	X		X	X	X	X	X	X	X	X			X		X
XM_043006752.1	Penaeus japonicus	X	X				X	X	X	X	X		X	X				X	X	X	X	X		X	X									X		X
XM_044065963.1	Protopterus annectens	X	X				X	X	X	X	X		X	X			X		X	X	X	X		X	X	X	X	X	X	X			X
XM_044317925.1	Acropora millepora	X	X	X	X		X	X	X	X	X		X	X			X		X	X	X	X		X	X	X	X	X	X	X
XM_044317926.1	Acropora millepora	X	X	X	X		X	X	X	X	X		X	X			X		X	X	X	X		X	X	X	X	X	X	X
XM_044317927.1	Acropora millepora	X	X	X	X		X	X	X	X	X		X	X			X		X	X	X	X		X	X	X	X	X	X	X
XM_047638024.1	Penaeus chinensis	X	X				X	X	X	X	X		X	X		X	X	X	X	X	X	X	X	X		X	X	X	X	X	X			X		X
XM_047638025.1	Penaeus chinensis	X	X				X	X	X	X	X		X	X		X	X	X	X	X	X	X	X
XM_059654468.1	Stegostoma tigrinum	X	X										X	X			X		X	X	X	X
XM_063734072.1	Penaeus indicus	X	X								X		X	X					X	X	X	X		X		X	X	X	X	X
XM_064771850.1	Lineus longissimus	X	X				X	X	X	X	X		X	X			X	X		X	X	X		X	X	X	X	X	X	X	X
XM_067176899.1	Acropora muricata	X	X	X	X		X	X	X	X	X		X	X			X	X	X	X	X	X		X	X	X	X	X	X	X			X
XM_067176900.1	Acropora muricata	X	X	X	X		X	X	X	X	X		X	X			X	X	X	X	X	X		X	X	X	X	X	X	X			X
XM_067176901.1	Acropora muricata	X	X	X	X		X	X	X	X	X		X	X			X	X		X	X	X		X	X	X	X	X	X	X	X
XM_068005296.1	Heptranchias perlo	X	X				X	X	X	X	X		X	X			X	X	X	X	X		X	X		X	X	X	X	X	X	X
XM_068059391.1	Heterodontus francisci	X	X				X	X	X	X	X		X	X		X		X	X		X	X		X		X	X	X	X	X	X
XM_068857687.1	Montipora foliosa	X	X				X	X	X	X	X		X	X			X	X	X	X	X	X		X	X	X	X	X	X	X
XM_068857688.1	Montipora foliosa	X	X				X	X	X	X	X		X	X			X	X	X	X	X	X		X	X	X	X	X	X	X
XM_068903840.1	Montipora capricornis	X	X				X	X	X	X	X		X	X			X	X	X	X	X	X		X	X	X	X	X	X	X
XM_068903841.1	Montipora capricornis	X	X				X	X	X	X	X		X	X			X	X	X	X	X	X		X	X	X	X	X	X	X
